# Epigenetic restoration of differentiation competency via reversal of epiblast regionalisation

**DOI:** 10.1101/2024.12.27.630149

**Authors:** Magdalena A. Sutcliffe, Steven W. Wingett, Charles A.J. Morris, Eugenia Wong, Stefan Schoenfelder, Madeline A. Lancaster

## Abstract

Although the epiblast in the embryo has the capacity to generate all tissues of the body, its *in vitro* counterparts often exhibit differentiation biases, posing significant challenges for both basic research and translational applications involving pluripotent stem cells (PSCs). The origins of these biases remain incompletely understood. In this study, we identify PSC differentiation biases as arising from fluctuations in repressive and activating histone posttranslational modifications, leading to the acquisition of a caudal epiblast-like phenotype.

We present a novel approach to overcome this bias using a chemical chromatin restoration (CHR) treatment. This method restores transcriptional programs, chromatin accessibility, histone modification profiles, and differentiation potential, effectively recapitulating the competent anterior epiblast-like state. Furthermore, we propose that a high bivalency state is a defining feature of the anterior human epiblast. We suggest that fluctuations in histone modification marks drive epiblast regionalization, ultimately shaping cellular responses to differentiation cues.
