## Supplemental Table 9 for "Epigenetic restoration of differentiation competency via reversal of epiblast regionalisation"

### Sheet: Panther_GO_BP_rostral
Analysis Type:	PANTHER Overrepresentation Test (Released 20240807)
Annotation Version and Release Date:	GO Ontology database DOI: 10.5281/zenodo.12173881 Released 2024-06-17
Analyzed List:	Client Text Box Input (Homo sapiens)
Reference List:	Homo sapiens (all genes in database)
Test Type:	FISHER
Correction:	FDR
GO biological process complete	Homo sapiens - REFLIST (20580)	Client Text Box Input (101)	Client Text Box Input (expected)	Client Text Box Input (over/under)	Client Text Box Input (fold Enrichment)	Client Text Box Input (raw P-value)	Client Text Box Input (FDR)
negative regulation of innate immune response (GO:0045824)	88	6	0.43	+	13.89	4.71E-06	3.56E-02
negative regulation of immune effector process (GO:0002698)	123	8	0.6	+	13.25	1.64E-07	2.49E-03
negative regulation of immune response (GO:0050777)	192	8	0.94	+	8.49	4.78E-06	2.41E-02

### Sheet: Panther _GO_BP_slim_rostral
Analysis Type:	PANTHER Overrepresentation Test (Released 20240807)
Annotation Version and Release Date:	PANTHER version 19.0 Released 2024-06-20
Analyzed List:	Client Text Box Input (Homo sapiens)
Reference List:	Homo sapiens (all genes in database)
Test Type:	FISHER
Correction:	FDR
PANTHER GO-Slim Biological Process	Homo sapiens - REFLIST (20580)	Client Text Box Input (101)	Client Text Box Input (expected)	Client Text Box Input (over/under)	Client Text Box Input (fold Enrichment)	Client Text Box Input (raw P-value)	Client Text Box Input (FDR)
male meiotic nuclear division (GO:0007140)	8	3	0.04	+	76.41	6.31e-06	0.0134

### Sheet: Panther_GO_BP_caudal
Analysis Type:	PANTHER Overrepresentation Test (Released 20240807)
Annotation Version and Release Date:	GO Ontology database DOI: 10.5281/zenodo.12173881 Released 2024-06-17
Analyzed List:	Client Text Box Input (Homo sapiens)	There are duplicate IDs in the file. The unique set of IDs will be used.
Reference List:	Homo sapiens (all genes in database)
Test Type:	FISHER
Correction:	FDR
GO biological process complete	Homo sapiens - REFLIST (20580)	Client Text Box Input (272)	Client Text Box Input (expected)	Client Text Box Input (over/under)	Client Text Box Input (fold Enrichment)	Client Text Box Input (raw P-value)	Client Text Box Input (FDR)
hematopoietic stem cell migration (GO:0035701)	7	3	0.09	+	32.43	7.68e-05	0.00887
lateral sprouting from an epithelium (GO:0060601)	8	3	0.11	+	28.37	0.000122	0.0124
cellular response to peptide (GO:1901653)	13	3	0.17	+	17.46	0.000592	0.042
regulation of modification of synaptic structure (GO:1905244)	14	3	0.19	+	16.21	0.000746	0.0495
pericardium development (GO:0060039)	19	4	0.25	+	15.93	9.89e-05	0.0106
negative regulation of Notch signaling pathway (GO:0045746)	38	6	0.5	+	11.95	9.76e-06	0.00234
regulation of animal organ formation (GO:0003156)	28	4	0.37	+	10.81	0.000476	0.0356
regulation of astrocyte differentiation (GO:0048710)	29	4	0.38	+	10.44	0.000546	0.0393
embryonic camera-type eye development (GO:0031076)	37	5	0.49	+	10.22	0.00012	0.0122
positive regulation of sodium ion transport (GO:0010765)	31	4	0.41	+	9.76	0.000709	0.0476
positive regulation of Notch signaling pathway (GO:0045747)	48	6	0.63	+	9.46	3.89e-05	0.00582
regulation of Notch signaling pathway (GO:0008593)	97	12	1.28	+	9.36	5.86e-09	4.93e-06
regulation of myelination (GO:0031641)	46	5	0.61	+	8.22	0.000342	0.0289
somitogenesis (GO:0001756)	59	6	0.78	+	7.69	0.000126	0.0127
mesoderm formation (GO:0001707)	70	7	0.93	+	7.57	3.84e-05	0.00593
cardiac muscle tissue morphogenesis (GO:0055008)	60	6	0.79	+	7.57	0.000139	0.0136
mesoderm morphogenesis (GO:0048332)	72	7	0.95	+	7.36	4.62e-05	0.00635
forebrain generation of neurons (GO:0021872)	52	5	0.69	+	7.28	0.000608	0.0428
negative regulation of leukocyte apoptotic process (GO:2000107)	54	5	0.71	+	7.01	0.000724	0.0485
muscle organ morphogenesis (GO:0048644)	78	7	1.03	+	6.79	7.74e-05	0.00887
regulation of sodium ion transport (GO:0002028)	82	7	1.08	+	6.46	0.000106	0.0111
muscle tissue morphogenesis (GO:0060415)	71	6	0.94	+	6.39	0.000352	0.0294
neuron fate commitment (GO:0048663)	72	6	0.95	+	6.31	0.00038	0.0307
embryonic pattern specification (GO:0009880)	75	6	0.99	+	6.05	0.000473	0.0356
somite development (GO:0061053)	77	6	1.02	+	5.9	0.000545	0.0395
segmentation (GO:0035282)	96	7	1.27	+	5.52	0.000285	0.0251
endothelium development (GO:0003158)	101	7	1.33	+	5.24	0.00039	0.0312
mesoderm development (GO:0007498)	131	9	1.73	+	5.2	6.26e-05	0.00775
cell fate commitment (GO:0045165)	255	17	3.37	+	5.04	5.56e-08	3.5e-05
formation of primary germ layer (GO:0001704)	121	8	1.6	+	5	0.000209	0.0191
columnar/cuboidal epithelial cell differentiation (GO:0002065)	107	7	1.41	+	4.95	0.000552	0.0396
glial cell development (GO:0021782)	127	8	1.68	+	4.77	0.00029	0.0254
cardiac muscle tissue development (GO:0048738)	193	12	2.55	+	4.7	1.05e-05	0.00249
striated muscle tissue development (GO:0014706)	199	12	2.63	+	4.56	1.43e-05	0.0031
regulation of fat cell differentiation (GO:0045598)	133	8	1.76	+	4.55	0.000396	0.0315
camera-type eye morphogenesis (GO:0048593)	134	8	1.77	+	4.52	0.000417	0.0325
transforming growth factor beta receptor superfamily signaling pathway (GO:0141091)	170	10	2.25	+	4.45	9.16e-05	0.01
developmental growth involved in morphogenesis (GO:0060560)	138	8	1.82	+	4.39	0.000507	0.0372
lung development (GO:0030324)	190	11	2.51	+	4.38	4.74e-05	0.00646
respiratory tube development (GO:0030323)	194	11	2.56	+	4.29	5.73e-05	0.0074
positive regulation of chemotaxis (GO:0050921)	142	8	1.88	+	4.26	0.000613	0.0429
eye morphogenesis (GO:0048592)	161	9	2.13	+	4.23	0.0003	0.0259
respiratory system development (GO:0060541)	217	12	2.87	+	4.18	3.38e-05	0.00562
glial cell differentiation (GO:0010001)	218	12	2.88	+	4.16	3.54e-05	0.00575
cell surface receptor protein serine/threonine kinase signaling pathway (GO:0007178)	182	10	2.41	+	4.16	0.000161	0.0154
embryonic organ morphogenesis (GO:0048562)	295	16	3.9	+	4.1	2.16e-06	0.000694
regulation of chemotaxis (GO:0050920)	203	11	2.68	+	4.1	8.61e-05	0.00957
axon guidance (GO:0007411)	224	12	2.96	+	4.05	4.61e-05	0.00639
regulation of response to wounding (GO:1903034)	168	9	2.22	+	4.05	0.00041	0.0324
camera-type eye development (GO:0043010)	336	18	4.44	+	4.05	5.92e-07	0.000218
neuron projection guidance (GO:0097485)	225	12	2.97	+	4.04	4.81e-05	0.0065
male sex differentiation (GO:0046661)	169	9	2.23	+	4.03	0.000428	0.0328
gastrulation (GO:0007369)	171	9	2.26	+	3.98	0.000466	0.0352
anterior/posterior pattern specification (GO:0009952)	212	11	2.8	+	3.93	0.000127	0.0126
epithelial tube morphogenesis (GO:0060562)	312	16	4.12	+	3.88	4.43e-06	0.00115
gliogenesis (GO:0042063)	275	14	3.63	+	3.85	1.91e-05	0.00366
sensory organ morphogenesis (GO:0090596)	276	14	3.65	+	3.84	1.99e-05	0.00376
negative regulation of growth (GO:0045926)	225	11	2.97	+	3.7	0.000213	0.0194
embryonic organ development (GO:0048568)	452	22	5.97	+	3.68	1.71e-07	8.07e-05
telencephalon development (GO:0021537)	276	13	3.65	+	3.56	8.39e-05	0.00939
eye development (GO:0001654)	383	18	5.06	+	3.56	3.8e-06	0.00103
regulation of cell-substrate adhesion (GO:0010810)	215	10	2.84	+	3.52	0.000605	0.0428
visual system development (GO:0150063)	387	18	5.11	+	3.52	4.39e-06	0.00117
axonogenesis (GO:0007409)	366	17	4.84	+	3.51	8.28e-06	0.00202
embryonic morphogenesis (GO:0048598)	588	27	7.77	+	3.47	2.14e-08	1.54e-05
sensory system development (GO:0048880)	393	18	5.19	+	3.47	5.43e-06	0.00135
skin development (GO:0043588)	284	13	3.75	+	3.46	0.000112	0.0116
axon development (GO:0061564)	420	19	5.55	+	3.42	3.55e-06	0.000976
positive regulation of kinase activity (GO:0033674)	290	13	3.83	+	3.39	0.000137	0.0136
sensory organ development (GO:0007423)	584	26	7.72	+	3.37	7.32e-08	4.26e-05
regulation of nervous system development (GO:0051960)	450	20	5.95	+	3.36	2.56e-06	0.000744
regulation of synapse organization (GO:0050807)	249	11	3.29	+	3.34	0.000504	0.0372
tissue morphogenesis (GO:0048729)	567	25	7.49	+	3.34	1.59e-07	7.75e-05
angiogenesis (GO:0001525)	342	15	4.52	+	3.32	5.44e-05	0.00716
muscle tissue development (GO:0060537)	347	15	4.59	+	3.27	6.41e-05	0.00782
regulation of synapse structure or activity (GO:0050803)	255	11	3.37	+	3.26	0.000614	0.0428
heart morphogenesis (GO:0003007)	258	11	3.41	+	3.23	0.000676	0.0461
enzyme-linked receptor protein signaling pathway (GO:0007167)	611	26	8.08	+	3.22	1.77e-07	8.11e-05
pattern specification process (GO:0007389)	457	19	6.04	+	3.15	1.18e-05	0.00275
forebrain development (GO:0030900)	409	17	5.41	+	3.14	3.43e-05	0.00564
renal system development (GO:0072001)	314	13	4.15	+	3.13	0.000298	0.0259
anatomical structure formation involved in morphogenesis (GO:0048646)	969	40	12.81	+	3.12	1.52e-10	4.61e-07
wound healing (GO:0042060)	321	13	4.24	+	3.06	0.000368	0.0301
cellular response to growth factor stimulus (GO:0071363)	472	19	6.24	+	3.05	1.85e-05	0.00359
tube development (GO:0035295)	900	36	11.9	+	3.03	3.22e-09	3.75e-06
animal organ morphogenesis (GO:0009887)	977	39	12.91	+	3.02	6.97e-10	1.17e-06
response to growth factor (GO:0070848)	503	20	6.65	+	3.01	1.33e-05	0.003
tube morphogenesis (GO:0035239)	682	27	9.01	+	3	4.23e-07	0.000173
morphogenesis of an epithelium (GO:0002009)	456	18	6.03	+	2.99	3.97e-05	0.00583
blood vessel morphogenesis (GO:0048514)	432	17	5.71	+	2.98	6.76e-05	0.00805
regionalization (GO:0003002)	409	16	5.41	+	2.96	0.000118	0.0122
positive regulation of transferase activity (GO:0051347)	361	14	4.77	+	2.93	0.000342	0.0288
mononuclear cell differentiation (GO:1903131)	362	14	4.78	+	2.93	0.000352	0.0292
cell projection morphogenesis (GO:0048858)	495	19	6.54	+	2.9	3.54e-05	0.0057
cell morphogenesis involved in neuron differentiation (GO:0048667)	443	17	5.86	+	2.9	9.18e-05	0.00999
epidermis development (GO:0008544)	339	13	4.48	+	2.9	0.000615	0.0427
cell surface receptor protein tyrosine kinase signaling pathway (GO:0007169)	420	16	5.55	+	2.88	0.00016	0.0154
leukocyte differentiation (GO:0002521)	424	16	5.6	+	2.86	0.000178	0.0169
embryo development (GO:0009790)	1043	39	13.79	+	2.83	4.38e-09	4.73e-06
neuron projection morphogenesis (GO:0048812)	485	18	6.41	+	2.81	8.74e-05	0.00964
plasma membrane bounded cell projection morphogenesis (GO:0120039)	490	18	6.48	+	2.78	9.94e-05	0.0106
positive regulation of cell motility (GO:2000147)	573	21	7.57	+	2.77	2.71e-05	0.00482
regulation of neuron projection development (GO:0010975)	437	16	5.78	+	2.77	0.00025	0.0224
positive regulation of cell migration (GO:0030335)	547	20	7.23	+	2.77	4.36e-05	0.00617
epithelial cell differentiation (GO:0030855)	632	23	8.35	+	2.75	1.25e-05	0.00285
positive regulation of locomotion (GO:0040017)	587	21	7.76	+	2.71	3.85e-05	0.00588
negative regulation of cell differentiation (GO:0045596)	647	23	8.55	+	2.69	1.81e-05	0.0036
response to wounding (GO:0009611)	429	15	5.67	+	2.65	0.000627	0.0433
muscle structure development (GO:0061061)	516	18	6.82	+	2.64	0.000189	0.0176
anatomical structure morphogenesis (GO:0009653)	2220	77	29.34	+	2.62	7.7e-16	1.16e-11
circulatory system development (GO:0072359)	926	32	12.24	+	2.61	7.04e-07	0.000253
actin cytoskeleton organization (GO:0030036)	550	19	7.27	+	2.61	0.000142	0.0138
neurogenesis (GO:0022008)	1336	46	17.66	+	2.61	2.05e-09	3.09e-06
embryo development ending in birth or egg hatching (GO:0009792)	671	23	8.87	+	2.59	3.19e-05	0.00542
actin filament-based process (GO:0030029)	619	21	8.18	+	2.57	8.2e-05	0.00932
chordate embryonic development (GO:0043009)	650	22	8.59	+	2.56	5.73e-05	0.00735
heart development (GO:0007507)	564	19	7.45	+	2.55	0.000196	0.0181
generation of neurons (GO:0048699)	1160	39	15.33	+	2.54	7.68e-08	4.3e-05
head development (GO:0060322)	780	26	10.31	+	2.52	1.56e-05	0.00327
neuron differentiation (GO:0030182)	1082	36	14.3	+	2.52	3.31e-07	0.000143
positive regulation of cell adhesion (GO:0045785)	482	16	6.37	+	2.51	0.000728	0.0485
regulation of system process (GO:0044057)	544	18	7.19	+	2.5	0.000357	0.0295
positive regulation of phosphorylation (GO:0042327)	605	20	8	+	2.5	0.000171	0.0163
central nervous system development (GO:0007417)	1000	33	13.22	+	2.5	1.29e-06	0.000423
epithelium development (GO:0060429)	1093	36	14.45	+	2.49	4.22e-07	0.000177
brain development (GO:0007420)	730	24	9.65	+	2.49	4.16e-05	0.00594
regulation of anatomical structure morphogenesis (GO:0022603)	828	27	10.94	+	2.47	1.57e-05	0.00324
blood vessel development (GO:0001568)	527	17	6.97	+	2.44	0.000688	0.0465
positive regulation of protein phosphorylation (GO:0001934)	560	18	7.4	+	2.43	0.000502	0.0374
cell morphogenesis (GO:0000902)	686	22	9.07	+	2.43	0.000125	0.0126
regulation of cell development (GO:0060284)	815	26	10.77	+	2.41	4.85e-05	0.00648
regulation of cell adhesion (GO:0030155)	785	25	10.38	+	2.41	7.18e-05	0.00841
positive regulation of transcription by RNA polymerase II (GO:0045944)	1245	39	16.45	+	2.37	5.09e-07	0.000198
cell-cell signaling (GO:0007267)	831	26	10.98	+	2.37	5.79e-05	0.00736
negative regulation of developmental process (GO:0051093)	896	28	11.84	+	2.36	2.84e-05	0.005
regulation of multicellular organismal development (GO:2000026)	1384	43	18.29	+	2.35	1.45e-07	7.32e-05
positive regulation of phosphorus metabolic process (GO:0010562)	683	21	9.03	+	2.33	0.000411	0.0324
positive regulation of phosphate metabolic process (GO:0045937)	683	21	9.03	+	2.33	0.000411	0.0322
hemopoiesis (GO:0030097)	686	21	9.07	+	2.32	0.000426	0.0328
cell migration (GO:0016477)	915	28	12.09	+	2.32	3.78e-05	0.00589
neuron projection development (GO:0031175)	692	21	9.15	+	2.3	0.000459	0.035
cell activation (GO:0001775)	726	22	9.6	+	2.29	0.00033	0.028
negative regulation of cell population proliferation (GO:0008285)	700	21	9.25	+	2.27	0.000511	0.0373
regulation of cell migration (GO:0030334)	941	28	12.44	+	2.25	5.8e-05	0.00731
regulation of locomotion (GO:0040012)	1042	31	13.77	+	2.25	3.2e-05	0.00538
neuron development (GO:0048666)	859	25	11.35	+	2.2	0.000308	0.0263
regulation of cell motility (GO:2000145)	1001	29	13.23	+	2.19	8.28e-05	0.00934
nervous system development (GO:0007399)	2193	63	28.98	+	2.17	2.18e-09	2.99e-06
negative regulation of DNA-templated transcription (GO:0045892)	1259	36	16.64	+	2.16	1.62e-05	0.00331
negative regulation of programmed cell death (GO:0043069)	913	26	12.07	+	2.15	0.000262	0.0233
negative regulation of apoptotic process (GO:0043066)	884	25	11.68	+	2.14	0.000384	0.0309
negative regulation of RNA biosynthetic process (GO:1902679)	1274	36	16.84	+	2.14	1.83e-05	0.0036
positive regulation of RNA metabolic process (GO:0051254)	1806	51	23.87	+	2.14	2.05e-07	9.12e-05
positive regulation of intracellular signal transduction (GO:1902533)	1102	31	14.56	+	2.13	0.000101	0.0107
tissue development (GO:0009888)	1748	49	23.1	+	2.12	4.61e-07	0.000184
regulation of cell differentiation (GO:0045595)	1534	43	20.27	+	2.12	3.46e-06	0.00097
positive regulation of DNA-templated transcription (GO:0045893)	1678	47	22.18	+	2.12	9.05e-07	0.000318
positive regulation of developmental process (GO:0051094)	1323	37	17.49	+	2.12	1.54e-05	0.00328
positive regulation of RNA biosynthetic process (GO:1902680)	1681	47	22.22	+	2.12	9.33e-07	0.000321
cell development (GO:0048468)	2226	62	29.42	+	2.11	1.02e-08	8.13e-06
positive regulation of cell differentiation (GO:0045597)	865	24	11.43	+	2.1	0.000629	0.0432
positive regulation of cell population proliferation (GO:0008284)	942	26	12.45	+	2.09	0.000372	0.0302
cell projection organization (GO:0030030)	1196	33	15.81	+	2.09	6.39e-05	0.00785
positive regulation of multicellular organismal process (GO:0051240)	1635	45	21.61	+	2.08	2.36e-06	0.000729
cell motility (GO:0048870)	1098	30	14.51	+	2.07	0.000179	0.0168
positive regulation of molecular function (GO:0044093)	1140	31	15.07	+	2.06	0.00014	0.0136
regulation of phosphorylation (GO:0042325)	963	26	12.73	+	2.04	0.000677	0.0459
negative regulation of RNA metabolic process (GO:0051253)	1375	37	18.17	+	2.04	3.87e-05	0.00585
animal organ development (GO:0048513)	2843	75	37.58	+	2	2.42e-09	3.05e-06
system development (GO:0048731)	3527	93	46.62	+	2	1.04e-11	5.25e-08
programmed cell death (GO:0012501)	1067	28	14.1	+	1.99	0.000502	0.0372
plasma membrane bounded cell projection organization (GO:0120036)	1148	30	15.17	+	1.98	0.000423	0.0328
cellular response to endogenous stimulus (GO:0071495)	1112	29	14.7	+	1.97	0.000579	0.0413
positive regulation of nucleobase-containing compound metabolic process (GO:0045935)	2009	52	26.55	+	1.96	2.44e-06	0.000738
positive regulation of signal transduction (GO:0009967)	1558	40	20.59	+	1.94	6.56e-05	0.00793
regulation of transcription by RNA polymerase II (GO:0006357)	2584	66	34.15	+	1.93	9.38e-08	5.06e-05
cytoskeleton organization (GO:0007010)	1256	32	16.6	+	1.93	0.00046	0.035
multicellular organism development (GO:0007275)	3945	100	52.14	+	1.92	9.48e-12	7.16e-08
regulation of developmental process (GO:0050793)	2409	61	31.84	+	1.92	5.1e-07	0.000193
positive regulation of cell communication (GO:0010647)	1741	44	23.01	+	1.91	3.69e-05	0.00587
positive regulation of signaling (GO:0023056)	1743	44	23.04	+	1.91	3.72e-05	0.00586
regulation of cell population proliferation (GO:0042127)	1665	42	22.01	+	1.91	4.51e-05	0.00632
negative regulation of nucleobase-containing compound metabolic process (GO:0045934)	1501	37	19.84	+	1.87	0.00023	0.0207
negative regulation of macromolecule biosynthetic process (GO:0010558)	2055	50	27.16	+	1.84	2.29e-05	0.00427
negative regulation of cellular biosynthetic process (GO:0031327)	2097	51	27.72	+	1.84	1.75e-05	0.00352
cell surface receptor signaling pathway (GO:0007166)	2057	50	27.19	+	1.84	2.32e-05	0.00427
cell differentiation (GO:0030154)	3638	88	48.08	+	1.83	4.65e-09	4.69e-06
cellular developmental process (GO:0048869)	3641	88	48.12	+	1.83	4.71e-09	4.45e-06
negative regulation of biosynthetic process (GO:0009890)	2121	51	28.03	+	1.82	3e-05	0.00515
regulation of DNA-templated transcription (GO:0006355)	3383	81	44.71	+	1.81	3.46e-08	2.38e-05
regulation of RNA biosynthetic process (GO:2001141)	3402	81	44.96	+	1.8	4.02e-08	2.64e-05
regulation of intracellular signal transduction (GO:1902531)	1940	46	25.64	+	1.79	9.24e-05	0.00998
regulation of RNA metabolic process (GO:0051252)	3657	85	48.33	+	1.76	5.78e-08	3.49e-05
negative regulation of cellular metabolic process (GO:0031324)	2425	55	32.05	+	1.72	5.86e-05	0.00732
positive regulation of macromolecule biosynthetic process (GO:0010557)	2568	58	33.94	+	1.71	3.99e-05	0.0058
anatomical structure development (GO:0048856)	5208	116	68.83	+	1.69	3.72e-10	7.03e-07
regulation of cell communication (GO:0010646)	3428	76	45.31	+	1.68	2.46e-06	0.00073
positive regulation of biosynthetic process (GO:0009891)	2668	59	35.26	+	1.67	5.57e-05	0.00726
positive regulation of cellular biosynthetic process (GO:0031328)	2625	58	34.69	+	1.67	7.17e-05	0.00847
regulation of cellular component organization (GO:0051128)	2413	53	31.89	+	1.66	0.00019	0.0176
positive regulation of cellular process (GO:0048522)	5601	123	74.03	+	1.66	1.61e-10	4.05e-07
regulation of signaling (GO:0023051)	3423	75	45.24	+	1.66	5.26e-06	0.00132
regulation of signal transduction (GO:0009966)	3017	66	39.87	+	1.66	2.86e-05	0.00498
developmental process (GO:0032502)	5711	124	75.48	+	1.64	3.16e-10	6.83e-07
regulation of nucleobase-containing compound metabolic process (GO:0019219)	3961	86	52.35	+	1.64	1.22e-06	0.000411
regulation of multicellular organismal process (GO:0051239)	2931	63	38.74	+	1.63	7.38e-05	0.00859
negative regulation of biological process (GO:0048519)	5171	111	68.34	+	1.62	1.23e-08	9.3e-06
positive regulation of cellular metabolic process (GO:0031325)	3124	67	41.29	+	1.62	3.91e-05	0.0058
positive regulation of biological process (GO:0048518)	6177	132	81.64	+	1.62	1.4e-10	5.29e-07
negative regulation of cellular process (GO:0048523)	4749	101	62.77	+	1.61	1.42e-07	7.43e-05
positive regulation of macromolecule metabolic process (GO:0010604)	3364	70	44.46	+	1.57	6.7e-05	0.00804
negative regulation of macromolecule metabolic process (GO:0010605)	2602	54	34.39	+	1.57	0.000643	0.044
multicellular organismal process (GO:0032501)	6239	128	82.46	+	1.55	5.45e-09	4.84e-06
regulation of response to stimulus (GO:0048583)	4010	81	53	+	1.53	3.99e-05	0.00575
positive regulation of metabolic process (GO:0009893)	3677	73	48.6	+	1.5	0.000226	0.0205
regulation of gene expression (GO:0010468)	4865	96	64.3	+	1.49	1.42e-05	0.00311
regulation of macromolecule biosynthetic process (GO:0010556)	4989	97	65.94	+	1.47	2.34e-05	0.00427
regulation of cellular biosynthetic process (GO:0031326)	5078	98	67.11	+	1.46	2.66e-05	0.00479
regulation of primary metabolic process (GO:0080090)	5544	106	73.27	+	1.45	1.34e-05	0.00297
regulation of biosynthetic process (GO:0009889)	5150	98	68.07	+	1.44	5.34e-05	0.00708
cell communication (GO:0007154)	5158	95	68.17	+	1.39	0.000307	0.0264
regulation of cellular metabolic process (GO:0031323)	5837	107	77.15	+	1.39	0.000105	0.011
signaling (GO:0023052)	5116	93	67.62	+	1.38	0.000517	0.0376
regulation of macromolecule metabolic process (GO:0060255)	5998	107	79.27	+	1.35	0.000277	0.0245
regulation of cellular process (GO:0050794)	11103	185	146.75	+	1.26	2.17e-06	0.000684
regulation of biological process (GO:0050789)	11711	192	154.78	+	1.24	3.37e-06	0.000961
biological regulation (GO:0065007)	12149	197	160.57	+	1.23	5.16e-06	0.00132
primary metabolic process (GO:0044238)	6886	64	91.01	-	0.7	0.000364	0.0299
