## Supplemental Table 5 for "Epigenetic restoration of differentiation competency via reversal of epiblast regionalisation"

### Sheet: Enriched_parental
rank	motif_DB	motif_ID	motif_alt_ID	consensus	E-value	%TP/%FP	%TP	%FP	TF class	TF family
1	motif_db/JASPAR/JASPAR2022_CORE_vertebrates_non-redundant_v2.meme	MA1152.1	SOX15	CYWTTGTTHW	9.82e-178	1.36151	71.67	52.64	High-mobility group (HMG) domain factors	SOX-related
2	motif_db/JASPAR/JASPAR2022_CORE_vertebrates_non-redundant_v2.meme	MA1498.2	HOXA7	SYMATTAV	3.65e-174	1.80255	38.16	21.17	Helix-turn-helix domain	Homeo domain factor
3	motif_db/JASPAR/JASPAR2022_CORE_vertebrates_non-redundant_v2.meme	MA0723.2	VAX2	BYAATTAV	3.15e-173	1.72491	41.76	24.21	Helix-turn-helix domain	Homeo domain factor
4	motif_db/JASPAR/JASPAR2022_CORE_vertebrates_non-redundant_v2.meme	MA0717.1	RAX2	YYAATTAV	8.74e-163	1.77256	37.72	21.28	Helix-turn-helix domain	Homeo domain factor
5	motif_db/JASPAR/JASPAR2022_CORE_vertebrates_non-redundant_v2.meme	MA0662.1	MIXL1	NBYAATTAVN	1.19e-160	1.75425	38.19	21.77	Helix-turn-helix domain	Homeo domain factor
6	motif_db/JASPAR/JASPAR2022_CORE_vertebrates_non-redundant_v2.meme	MA0630.1	SHOX	HTAATTRR	5.39e-159	1.7284	39.2	22.68	Helix-turn-helix domain	Homeo domain factor
7	motif_db/JASPAR/JASPAR2022_CORE_vertebrates_non-redundant_v2.meme	MA0903.1	HOXB3	NNYMATTARN	2.28e-158	1.77229	36.97	20.86	Helix-turn-helix domain	Homeo domain factor
8	motif_db/JASPAR/JASPAR2022_CORE_vertebrates_non-redundant_v2.meme	MA0892.1	GSX1	NCYMATTAVN	8.1e-154	1.72576	38.45	22.28	Helix-turn-helix domain	Homeo domain factor
9	motif_db/JASPAR/JASPAR2022_CORE_vertebrates_non-redundant_v2.meme	MA0722.1	VAX1	YTAATTAH	1.82e-153	1.69736	39.82	23.46	Helix-turn-helix domain	Homeo domain factor
10	motif_db/JASPAR/JASPAR2022_CORE_vertebrates_non-redundant_v2.meme	MA0675.1	NKX6-2	NYMATTAA	1.6e-152	1.68664	40.26	23.87	Helix-turn-helix domain	Homeo domain factor
11	motif_db/JASPAR/JASPAR2022_CORE_vertebrates_non-redundant_v2.meme	MA0706.1	MEOX2	DSTAATTAWN	2.88e-152	1.78586	35.36	19.8	Helix-turn-helix domain	Homeo domain factor
12	motif_db/JASPAR/JASPAR2022_CORE_vertebrates_non-redundant_v2.meme	MA0721.1	UNCX	YYAATTAV	6.53e-151	1.73003	37.68	21.78	Helix-turn-helix domain	Homeo domain factor
13	motif_db/JASPAR/JASPAR2022_CORE_vertebrates_non-redundant_v2.meme	MA0880.1	Dlx3	NYAATTAN	2.28e-148	1.7561	36	20.5	Helix-turn-helix domain	Homeo domain factor
14	motif_db/JASPAR/JASPAR2022_CORE_vertebrates_non-redundant_v2.meme	MA0881.1	Dlx4	VYAATTAN	1.98e-147	1.7439	36.43	20.89	Helix-turn-helix domain	Homeo domain factor
15	motif_db/JASPAR/JASPAR2022_CORE_vertebrates_non-redundant_v2.meme	MA0882.1	DLX6	VYAATTAN	1.44e-146	1.71125	37.87	22.13	Helix-turn-helix domain	Homeo domain factor
16	motif_db/JASPAR/JASPAR2022_CORE_vertebrates_non-redundant_v2.meme	MA0699.1	LBX2	NCYAATTARN	5.53e-145	1.80619	33.27	18.42	Helix-turn-helix domain	Homeo domain factor
17	motif_db/JASPAR/JASPAR2022_CORE_vertebrates_non-redundant_v2.meme	MA0879.2	DLX1	VYAATTAN	9.35e-145	1.75296	35.55	20.28	Helix-turn-helix domain	Homeo domain factor
18	motif_db/JASPAR/JASPAR2022_CORE_vertebrates_non-redundant_v2.meme	MA1505.1	HOXC8	KTAATTAM	7.67e-144	1.76159	34.95	19.84	Helix-turn-helix domain	Homeo domain factor
19	motif_db/JASPAR/JASPAR2022_CORE_vertebrates_non-redundant_v2.meme	MA0716.1	PRRX1	YYAATTAR	2.45e-143	1.70618	37.57	22.02	Helix-turn-helix domain	Homeo domain factor
20	motif_db/JASPAR/JASPAR2022_CORE_vertebrates_non-redundant_v2.meme	MA0704.1	Lhx4	YTAATTAR	1.76e-141	1.74604	35.27	20.2	Helix-turn-helix domain	Homeo domain factor
21	motif_db/JASPAR/JASPAR2022_CORE_vertebrates_non-redundant_v2.meme	MA0642.2	EN2	VSYAATTA	3.62e-141	1.80531	32.64	18.08	Helix-turn-helix domain	Homeo domain factor
22	motif_db/JASPAR/JASPAR2022_CORE_vertebrates_non-redundant_v2.meme	MA0876.1	BSX	SYVATTAV	7.14e-141	1.86442	30.39	16.3	Helix-turn-helix domain	Homeo domain factor
23	motif_db/JASPAR/JASPAR2022_CORE_vertebrates_non-redundant_v2.meme	MA1500.1	HOXB6	BTAATKRC	1.56e-140	1.84749	30.89	16.72	Helix-turn-helix domain	Homeo domain factor
24	motif_db/JASPAR/JASPAR2022_CORE_vertebrates_non-redundant_v2.meme	MA0708.2	MSX2	SCAATTAV	2.86e-139	1.72283	35.99	20.89	Helix-turn-helix domain	Homeo domain factor
25	motif_db/JASPAR/JASPAR2022_CORE_vertebrates_non-redundant_v2.meme	MA0709.1	Msx3	SCAATTAN	2e-138	1.71415	36.22	21.13	Helix-turn-helix domain	Homeo domain factor
26	motif_db/JASPAR/JASPAR2022_CORE_vertebrates_non-redundant_v2.meme	MA1497.1	HOXA6	BGYMATTANN	3.97e-138	1.99309	25.97	13.03	Helix-turn-helix domain	Homeo domain factor
27	motif_db/JASPAR/JASPAR2022_CORE_vertebrates_non-redundant_v2.meme	MA0666.2	MSX1	SCAATTAR	5.25e-137	1.73258	35.05	20.23	Helix-turn-helix domain	Homeo domain factor
28	motif_db/JASPAR/JASPAR2022_CORE_vertebrates_non-redundant_v2.meme	MA0674.1	NKX6-1	NTMATTAA	1.09e-135	1.69273	36.8	21.74	Helix-turn-helix domain	Homeo domain factor
29	motif_db/JASPAR/JASPAR2022_CORE_vertebrates_non-redundant_v2.meme	MA0634.1	ALX3	YYYAATTANV	3.27e-135	1.69888	36.39	21.42	Helix-turn-helix domain	Homeo domain factor
30	motif_db/JASPAR/JASPAR2022_CORE_vertebrates_non-redundant_v2.meme	MA0720.1	Shox2	YYAATTAR	2.12e-134	1.71325	35.55	20.75	Helix-turn-helix domain	Homeo domain factor
31	motif_db/JASPAR/JASPAR2022_CORE_vertebrates_non-redundant_v2.meme	MA0142.1	Pou5f1::Sox2	CWTTGTYATGCAAAT	2.47e-134	1.64875	38.96	23.63	Helix-turn-helix domain	Homeo domain factor
32	motif_db/JASPAR/JASPAR2022_CORE_vertebrates_non-redundant_v2.meme	MA0125.1	Nobox	TAATTRSY	9.14e-134	1.81974	30.79	16.92	Helix-turn-helix domain	Homeo domain factor
33	motif_db/JASPAR/JASPAR2022_CORE_vertebrates_non-redundant_v2.meme	MA0084.1	SRY	NWWAACAAT	2.14e-133	1.40893	58.09	41.23	High-mobility group (HMG) domain factors	SOX-related
34	motif_db/JASPAR/JASPAR2022_CORE_vertebrates_non-redundant_v2.meme	MA0027.2	EN1	SYAATTAV	2.51e-132	1.73822	33.93	19.52	Helix-turn-helix domain	Homeo domain factor
35	motif_db/JASPAR/JASPAR2022_CORE_vertebrates_non-redundant_v2.meme	MA0718.1	RAX	RYYAATTARH	1.71e-131	1.79136	31.51	17.59	Helix-turn-helix domain	Homeo domain factor
36	motif_db/JASPAR/JASPAR2022_CORE_vertebrates_non-redundant_v2.meme	MA0868.2	SOX8	MGAACAATRG	1.84e-131	1.56742	43.59	27.81	High-mobility group (HMG) domain factors	SOX-related
37	motif_db/JASPAR/JASPAR2022_CORE_vertebrates_non-redundant_v2.meme	MA0132.2	PDX1	VYAATTAR	6.26e-130	1.6788	36.43	21.7	Helix-turn-helix domain	Homeo domain factor
38	motif_db/JASPAR/JASPAR2022_CORE_vertebrates_non-redundant_v2.meme	MA0890.1	GBX2	RSYAATTARN	5.27e-128	1.80716	30.27	16.75	Helix-turn-helix domain	Homeo domain factor
39	motif_db/JASPAR/JASPAR2022_CORE_vertebrates_non-redundant_v2.meme	MA1481.1	DRGX	YYAATTAN	1.13e-127	1.73959	33	18.97	Helix-turn-helix domain	Homeo domain factor
40	motif_db/JASPAR/JASPAR2022_CORE_vertebrates_non-redundant_v2.meme	MA1577.1	TLX2	BYAATTAR	6.94e-126	1.68681	35.17	20.85	Helix-turn-helix domain	Homeo domain factor
41	motif_db/JASPAR/JASPAR2022_CORE_vertebrates_non-redundant_v2.meme	MA0654.1	ISX	YYAATTAR	8.03e-126	1.71026	34	19.88	Helix-turn-helix domain	Homeo domain factor
42	motif_db/JASPAR/JASPAR2022_CORE_vertebrates_non-redundant_v2.meme	MA0725.1	VSX1	YTAATTAN	2.88e-125	1.71284	33.76	19.71	Helix-turn-helix domain	Homeo domain factor
43	motif_db/JASPAR/JASPAR2022_CORE_vertebrates_non-redundant_v2.meme	MA0888.1	EVX2	VVTAATTAVB	9.06e-125	1.7994	29.96	16.65	Helix-turn-helix domain	Homeo domain factor
44	motif_db/JASPAR/JASPAR2022_CORE_vertebrates_non-redundant_v2.meme	MA0661.1	MEOX1	VSTAATTAHC	1.58e-124	1.86703	27.52	14.74	Helix-turn-helix domain	Homeo domain factor
45	motif_db/JASPAR/JASPAR2022_CORE_vertebrates_non-redundant_v2.meme	MA0875.1	BARX1	VCMATTAV	2.99e-124	1.74945	31.91	18.24	Helix-turn-helix domain	Homeo domain factor
46	motif_db/JASPAR/JASPAR2022_CORE_vertebrates_non-redundant_v2.meme	MA0710.1	NOTO	NYTAATTAVN	2.05e-120	1.65721	35.63	21.5	Helix-turn-helix domain	Homeo domain factor
47	motif_db/JASPAR/JASPAR2022_CORE_vertebrates_non-redundant_v2.meme	MA0894.1	HESX1	GHTAATTRRH	9.04e-118	1.73952	31.12	17.89	Helix-turn-helix domain	Homeo domain factor
48	motif_db/JASPAR/JASPAR2022_CORE_vertebrates_non-redundant_v2.meme	MA0887.1	EVX1	VVTAATTABS	8.43e-116	1.76983	29.45	16.64	Helix-turn-helix domain	Homeo domain factor
49	motif_db/JASPAR/JASPAR2022_CORE_vertebrates_non-redundant_v2.meme	MA0893.2	GSX2	SYMATTAR	1.31e-115	1.70858	32.07	18.77	Helix-turn-helix domain	Homeo domain factor
50	motif_db/JASPAR/JASPAR2022_CORE_vertebrates_non-redundant_v2.meme	MA0902.2	HOXB2	SYAATTAS	3.44e-115	1.63326	35.85	21.95	Helix-turn-helix domain	Homeo domain factor
51	motif_db/JASPAR/JASPAR2022_CORE_vertebrates_non-redundant_v2.meme	MA0867.2	SOX4	RAACAAAGRV	6.3e-115	1.34443	61.36	45.64	High-mobility group (HMG) domain factors	SOX-related
52	motif_db/JASPAR/JASPAR2022_CORE_vertebrates_non-redundant_v2.meme	MA1495.1	HOXA1	STAATTAS	6.45e-114	1.67623	33.29	19.86	Helix-turn-helix domain	Homeo domain factor
53	motif_db/JASPAR/JASPAR2022_CORE_vertebrates_non-redundant_v2.meme	MA0644.2	ESX1	YYAATTAN	7.29e-114	1.71127	31.59	18.46	Helix-turn-helix domain	Homeo domain factor
54	motif_db/JASPAR/JASPAR2022_CORE_vertebrates_non-redundant_v2.meme	MA1519.1	LHX5	STAATTAV	1.88e-113	1.72686	30.79	17.83	Helix-turn-helix domain	Homeo domain factor
55	motif_db/JASPAR/JASPAR2022_CORE_vertebrates_non-redundant_v2.meme	MA0886.1	EMX2	VBTAATTARB	2.09e-113	1.77888	28.64	16.1	Helix-turn-helix domain	Homeo domain factor
56	motif_db/JASPAR/JASPAR2022_CORE_vertebrates_non-redundant_v2.meme	MA0889.1	GBX1	VCYAATTASY	4.14e-113	1.86087	25.68	13.8	Helix-turn-helix domain	Homeo domain factor
57	motif_db/JASPAR/JASPAR2022_CORE_vertebrates_non-redundant_v2.meme	MA1504.1	HOXC4	VTMATTAN	1e-111	1.59922	37.07	23.18	Helix-turn-helix domain	Homeo domain factor
58	motif_db/JASPAR/JASPAR2022_CORE_vertebrates_non-redundant_v2.meme	MA0701.2	LHX9	CYAATTAR	3.65e-110	1.77096	28.3	15.98	Helix-turn-helix domain	Homeo domain factor
59	motif_db/JASPAR/JASPAR2022_CORE_vertebrates_non-redundant_v2.meme	MA0075.3	PRRX2	CTAATTAN	2.12e-109	1.75	28.98	16.56	Helix-turn-helix domain	Homeo domain factor
60	motif_db/JASPAR/JASPAR2022_CORE_vertebrates_non-redundant_v2.meme	MA1502.1	HOXB8	GYMATTAM	1.08e-108	1.67639	32.17	19.19	Helix-turn-helix domain	Homeo domain factor
61	motif_db/JASPAR/JASPAR2022_CORE_vertebrates_non-redundant_v2.meme	MA0078.2	Sox17	NNAGAACAATGGNN	1.25e-104	1.48407	43.78	29.5	High-mobility group (HMG) domain factors	SOX-related
62	motif_db/JASPAR/JASPAR2022_CORE_vertebrates_non-redundant_v2.meme	MA1507.1	HOXD4	VTMATTAD	4.16e-104	1.59973	35.29	22.06	Helix-turn-helix domain	Homeo domain factor
63	motif_db/JASPAR/JASPAR2022_CORE_vertebrates_non-redundant_v2.meme	MA0726.1	VSX2	CTAATTAN	1.96e-102	1.71471	29.03	16.93	Helix-turn-helix domain	Homeo domain factor
64	motif_db/JASPAR/JASPAR2022_CORE_vertebrates_non-redundant_v2.meme	MA0700.2	LHX2	DDCCAATTADN	2.97e-102	1.6963	29.77	17.55	Helix-turn-helix domain	Homeo domain factor
65	motif_db/JASPAR/JASPAR2022_CORE_vertebrates_non-redundant_v2.meme	MA0612.2	EMX1	BTAATTAS	1.59e-100	1.79563	25.48	14.19	Helix-turn-helix domain	Homeo domain factor
66	motif_db/JASPAR/JASPAR2022_CORE_vertebrates_non-redundant_v2.meme	MA0705.1	Lhx8	CTAATTAV	4.31e-99	1.64134	31.76	19.35	Helix-turn-helix domain	Homeo domain factor
67	motif_db/JASPAR/JASPAR2022_CORE_vertebrates_non-redundant_v2.meme	MA0077.1	SOX9	CYATTGTTY	7.59e-99	1.58034	35.21	22.28	High-mobility group (HMG) domain factors	SOX-related
68	motif_db/JASPAR/JASPAR2022_CORE_vertebrates_non-redundant_v2.meme	MA0910.2	HOXD8	GYMATTAM	9.18e-95	1.68776	28.54	16.91	Helix-turn-helix domain	Homeo domain factor
69	motif_db/JASPAR/JASPAR2022_CORE_vertebrates_non-redundant_v2.meme	MA1501.1	HOXB7	GGTAATTAVS	7.45e-92	1.8	23.58	13.1	Helix-turn-helix domain	Homeo domain factor
70	motif_db/JASPAR/JASPAR2022_CORE_vertebrates_non-redundant_v2.meme	MA0618.1	LBX1	TTAATTAG	3.18e-90	1.67522	28.06	16.75	Helix-turn-helix domain	Homeo domain factor
71	motif_db/JASPAR/JASPAR2022_CORE_vertebrates_non-redundant_v2.meme	MA0707.2	MNX1	VYRATTAK	2.34e-87	1.63923	29.08	17.74	Helix-turn-helix domain	Homeo domain factor
72	motif_db/JASPAR/JASPAR2022_CORE_vertebrates_non-redundant_v2.meme	MA0158.2	HOXA5	GYMATTAS	4.32e-86	1.65503	27.97	16.9	Helix-turn-helix domain	Homeo domain factor
73	motif_db/JASPAR/JASPAR2022_CORE_vertebrates_non-redundant_v2.meme	MA0912.2	HOXD3	CTAATTAC	2.13e-85	1.73997	24.29	13.96	Helix-turn-helix domain	Homeo domain factor
74	motif_db/JASPAR/JASPAR2022_CORE_vertebrates_non-redundant_v2.meme	MA1499.1	HOXB4	RTMATTAR	4.81e-84	1.55535	32.88	21.14	Helix-turn-helix domain	Homeo domain factor
75	motif_db/JASPAR/JASPAR2022_CORE_vertebrates_non-redundant_v2.meme	MA0900.2	HOXA2	STAATTAS	8.48e-84	1.62486	28.89	17.78	Helix-turn-helix domain	Homeo domain factor
76	motif_db/JASPAR/JASPAR2022_CORE_vertebrates_non-redundant_v2.meme	MA0792.1	POU5F1B	TATGCWAAT	2.97e-83	1.46689	39.21	26.73	Helix-turn-helix domain	Homeo domain factor
77	motif_db/JASPAR/JASPAR2022_CORE_vertebrates_non-redundant_v2.meme	MA1563.2	SOX18	AACAATDV	1.3e-82	1.42609	42.74	29.97	High-mobility group (HMG) domain factors	SOX-related
78	motif_db/JASPAR/JASPAR2022_CORE_vertebrates_non-redundant_v2.meme	MA1518.2	Lhx1	NNNTGCTAATTAGCANNN	6.12e-82	1.81411	21.08	11.62	Helix-turn-helix domain	Homeo domain factor
79	motif_db/JASPAR/JASPAR2022_CORE_vertebrates_non-redundant_v2.meme	MA0658.1	LHX6	RCTAATTARY	1.3e-80	1.76746	22.27	12.6	Helix-turn-helix domain	Homeo domain factor
80	motif_db/JASPAR/JASPAR2022_CORE_vertebrates_non-redundant_v2.meme	MA1115.1	POU5F1	WHATGCAAATN	1.82e-80	1.38439	46.46	33.56	Helix-turn-helix domain	Homeo domain factor
81	motif_db/JASPAR/JASPAR2022_CORE_vertebrates_non-redundant_v2.meme	MA0143.4	SOX2	DNACAATGGNN	6.39e-80	1.47157	37.79	25.68	High-mobility group (HMG) domain factors	SOX-related
82	motif_db/JASPAR/JASPAR2022_CORE_vertebrates_non-redundant_v2.meme	MA0151.1	Arid3a	ATYAAA	2e-77	1.39415	44.32	31.79	Helix-turn-helix domain	ARID
83	motif_db/JASPAR/JASPAR2022_CORE_vertebrates_non-redundant_v2.meme	MA1463.1	ARGFX	DCTAATTARM	2.67e-77	1.74221	22.37	12.84	Helix-turn-helix domain	Homeo domain factor
84	motif_db/JASPAR/JASPAR2022_CORE_vertebrates_non-redundant_v2.meme	MA0904.2	HOXB5	STAATTAS	6.45e-77	1.57994	29.45	18.64	Helix-turn-helix domain	Homeo domain factor
85	motif_db/JASPAR/JASPAR2022_CORE_vertebrates_non-redundant_v2.meme	MA0442.2	SOX10	NDAACAAAGVN	8.28e-77	1.38237	45.48	32.9	High-mobility group (HMG) domain factors	SOX-related
86	motif_db/JASPAR/JASPAR2022_CORE_vertebrates_non-redundant_v2.meme	MA0514.2	Sox3	DNACAATGGNN	1.91e-76	1.45479	38.13	26.21	High-mobility group (HMG) domain factors	SOX-related
87	motif_db/JASPAR/JASPAR2022_CORE_vertebrates_non-redundant_v2.meme	MA0702.2	LMX1A	TTAATTAM	4.58e-76	1.75711	21.63	12.31	Helix-turn-helix domain	Homeo domain factor
88	motif_db/JASPAR/JASPAR2022_CORE_vertebrates_non-redundant_v2.meme	MA0914.1	ISL2	GCAMTTAR	5.72e-76	1.45906	37.6	25.77	Helix-turn-helix domain	Homeo domain factor
89	motif_db/JASPAR/JASPAR2022_CORE_vertebrates_non-redundant_v2.meme	MA1476.2	Dlx5	NDGCAATTAGNN	2.51e-75	1.72931	22.36	12.93	Helix-turn-helix domain	Homeo domain factor
90	motif_db/JASPAR/JASPAR2022_CORE_vertebrates_non-redundant_v2.meme	MA1120.1	SOX13	DVACAATGGNN	8.37e-74	1.4501	37.63	25.95	High-mobility group (HMG) domain factors	SOX-related
91	motif_db/JASPAR/JASPAR2022_CORE_vertebrates_non-redundant_v2.meme	MA0885.2	Dlx2	NDGCAATTAGNN	1.77e-73	1.70104	22.93	13.48	Helix-turn-helix domain	Homeo domain factor
92	motif_db/JASPAR/JASPAR2022_CORE_vertebrates_non-redundant_v2.meme	MA0068.2	PAX4	CTAATTAG	2.44e-72	1.71089	22.31	13.04	Helix-turn-helix domain	Homeo domain factor
93	motif_db/JASPAR/JASPAR2022_CORE_vertebrates_non-redundant_v2.meme	MA1496.1	HOXA4	RTMATTAV	3.88e-72	1.63607	25.31	15.47	Helix-turn-helix domain	Homeo domain factor
94	motif_db/JASPAR/JASPAR2022_CORE_vertebrates_non-redundant_v2.meme	MA0515.1	Sox6	CCWTTGTYYY	1.64e-68	1.37421	43.37	31.56	High-mobility group (HMG) domain factors	SOX-related
95	motif_db/JASPAR/JASPAR2022_CORE_vertebrates_non-redundant_v2.meme	MA0628.1	POU6F1	AYTAATTART	4.85e-67	1.65848	22.97	13.85	Helix-turn-helix domain	Homeo domain factor
96	motif_db/JASPAR/JASPAR2022_CORE_vertebrates_non-redundant_v2.meme	MA0627.2	POU2F3	NWTATGCAAATNH	2.29e-63	1.4913	30.84	20.68	Helix-turn-helix domain	Homeo domain factor
97	motif_db/JASPAR/JASPAR2022_CORE_vertebrates_non-redundant_v2.meme	MA0899.1	HOXA10	DGYMATAAAAH	6.65e-63	1.40755	37.68	26.77	Helix-turn-helix domain	Homeo domain factor
98	motif_db/JASPAR/JASPAR2022_CORE_vertebrates_non-redundant_v2.meme	MA0793.1	POU6F2	ASCTMATTAW	1.08e-61	1.63048	22.68	13.91	Helix-turn-helix domain	Homeo domain factor
99	motif_db/JASPAR/JASPAR2022_CORE_vertebrates_non-redundant_v2.meme	MA0850.1	FOXP3	RTAAACA	1.24e-61	1.30954	48.99	37.41	Helix-turn-helix domain	Fork head / winged helix factors
100	motif_db/JASPAR/JASPAR2022_CORE_vertebrates_non-redundant_v2.meme	MA0621.1	mix-a	NDTTAATTAGN	2.61e-61	1.65842	21.46	12.94	Helix-turn-helix domain	Homeo domain factor
101	motif_db/JASPAR/JASPAR2022_CORE_vertebrates_non-redundant_v2.meme	MA0869.2	Sox11	NRGAACAAAGVV	9.5e-60	1.28945	51.23	39.73	High-mobility group (HMG) domain factors	SOX-related
102	motif_db/JASPAR/JASPAR2022_CORE_vertebrates_non-redundant_v2.meme	MA1962.1	POU2F1::SOX2	MATTTRCATMACAATRG	3.08e-58	1.82538	15.68	8.59	Helix-turn-helix domain	Homeo domain factor
103	motif_db/JASPAR/JASPAR2022_CORE_vertebrates_non-redundant_v2.meme	MA0786.1	POU3F1	WTATGCWAATKW	5.86e-58	1.41762	34.76	24.52	Helix-turn-helix domain	Homeo domain factor
104	motif_db/JASPAR/JASPAR2022_CORE_vertebrates_non-redundant_v2.meme	MA0087.2	Sox5	VRVAACAATGGNN	4.51e-56	1.43781	32.25	22.43	High-mobility group (HMG) domain factors	SOX-related
105	motif_db/JASPAR/JASPAR2022_CORE_vertebrates_non-redundant_v2.meme	MA0896.1	Hmx1	VSVAGCAATTAAWGVDB	2.27e-54	1.90429	13.33	7	Helix-turn-helix domain	Homeo domain factor
106	motif_db/JASPAR/JASPAR2022_CORE_vertebrates_non-redundant_v2.meme	MA0785.1	POU2F1	AWTATGCWAATK	6.62e-52	1.41876	32.22	22.71	Helix-turn-helix domain	Homeo domain factor
107	motif_db/JASPAR/JASPAR2022_CORE_vertebrates_non-redundant_v2.meme	MA0787.1	POU3F2	WTATGCWAATKA	1.82e-51	1.48225	27.14	18.31	Helix-turn-helix domain	Homeo domain factor
108	motif_db/JASPAR/JASPAR2022_CORE_vertebrates_non-redundant_v2.meme	MA0601.1	Arid3b	ATATTAATWAN	2.61e-50	1.35831	37.53	27.63	Helix-turn-helix domain	ARID
109	motif_db/JASPAR/JASPAR2022_CORE_vertebrates_non-redundant_v2.meme	MA0724.1	VENTX	AMCGATTAR	1.3e-49	1.67985	17.42	10.37	Helix-turn-helix domain	Homeo domain factor
110	motif_db/JASPAR/JASPAR2022_CORE_vertebrates_non-redundant_v2.meme	MA0703.2	LMX1B	AWTTTAATTAA	1.3e-48	1.68938	16.86	9.98	Helix-turn-helix domain	Homeo domain factor
111	motif_db/JASPAR/JASPAR2022_CORE_vertebrates_non-redundant_v2.meme	MA0788.1	POU3F3	WWTATGCWAATTW	9.9e-45	1.43711	27.65	19.24	Helix-turn-helix domain	Homeo domain factor
112	motif_db/JASPAR/JASPAR2022_CORE_vertebrates_non-redundant_v2.meme	MA0789.1	POU3F4	TATGCWAAT	2.43e-44	1.48704	24.09	16.2	Helix-turn-helix domain	Homeo domain factor
113	motif_db/JASPAR/JASPAR2022_CORE_vertebrates_non-redundant_v2.meme	MA0898.1	Hmx3	ASAAGCAATTAAWRRAT	2.74e-44	1.70078	15.29	8.99	Helix-turn-helix domain	Homeo domain factor
114	motif_db/JASPAR/JASPAR2022_CORE_vertebrates_non-redundant_v2.meme	MA0157.3	Foxo3	NDGTAAACARNN	9.52e-43	1.30954	39.81	30.4	Helix-turn-helix domain	Fork head / winged helix factors
115	motif_db/JASPAR/JASPAR2022_CORE_vertebrates_non-redundant_v2.meme	MA1471.1	BARX2	NWWAAYMATTAN	4.22e-42	1.38618	30.69	22.14	Helix-turn-helix domain	Homeo domain factor
116	motif_db/JASPAR/JASPAR2022_CORE_vertebrates_non-redundant_v2.meme	MA0897.1	Hmx2	ASAAGCAATTAAHVVRT	7.56e-42	1.76653	13.09	7.41	Helix-turn-helix domain	Homeo domain factor
117	motif_db/JASPAR/JASPAR2022_CORE_vertebrates_non-redundant_v2.meme	MA0713.1	PHOX2A	TAATYYAATTA	8.49e-42	1.5181	21.39	14.09	Helix-turn-helix domain	Homeo domain factor
118	motif_db/JASPAR/JASPAR2022_CORE_vertebrates_non-redundant_v2.meme	MA1606.1	Foxf1	DWRTAAACANN	9.42e-42	1.31888	38.01	28.82	Helix-turn-helix domain	Fork head / winged helix factors
119	motif_db/JASPAR/JASPAR2022_CORE_vertebrates_non-redundant_v2.meme	MA0853.1	Alx4	CGCRYTAATTARYHNNY	9.37e-41	1.80694	11.98	6.63	Helix-turn-helix domain	Homeo domain factor
120	motif_db/JASPAR/JASPAR2022_CORE_vertebrates_non-redundant_v2.meme	MA1549.1	POU6F1	RTAATGAGVN	1.03e-40	1.47921	23.12	15.63	Helix-turn-helix domain	Homeo domain factor
121	motif_db/JASPAR/JASPAR2022_CORE_vertebrates_non-redundant_v2.meme	MA0480.2	Foxo1	NDGTAAACANN	2.34e-40	1.28851	41.49	32.2	Helix-turn-helix domain	Fork head / winged helix factors
122	motif_db/JASPAR/JASPAR2022_CORE_vertebrates_non-redundant_v2.meme	MA0768.2	Lef1	NNBCCTTTGATSTN	6.26e-40	1.29846	39.72	30.59	High-mobility group (HMG) domain factors	TCF-7 related
123	motif_db/JASPAR/JASPAR2022_CORE_vertebrates_non-redundant_v2.meme	MA0854.1	Alx1	CGMRYTAATTARTNMNY	6.4e-40	1.74531	13.02	7.46	Helix-turn-helix domain	Homeo domain factor
124	motif_db/JASPAR/JASPAR2022_CORE_vertebrates_non-redundant_v2.meme	MA1530.1	NKX6-3	VYCATTAWW	7.9e-40	1.43384	25.68	17.91	Helix-turn-helix domain	Homeo domain factor
125	motif_db/JASPAR/JASPAR2022_CORE_vertebrates_non-redundant_v2.meme	MA0635.1	BARHL2	VHTAAAYGRT	3.32e-38	1.56239	18.03	11.54	Helix-turn-helix domain	Homeo domain factor
126	motif_db/JASPAR/JASPAR2022_CORE_vertebrates_non-redundant_v2.meme	MA0033.2	FOXL1	RTAAACA	1.47e-37	1.2853	40.23	31.3	Helix-turn-helix domain	Fork head / winged helix factors
127	motif_db/JASPAR/JASPAR2022_CORE_vertebrates_non-redundant_v2.meme	MA0465.2	CDX2	NDGCAATAAAWN	7.31e-36	1.35395	30.64	22.63	Helix-turn-helix domain	Homeo domain factor
128	motif_db/JASPAR/JASPAR2022_CORE_vertebrates_non-redundant_v2.meme	MA0874.1	Arx	VTBCRYTAATTARTKSW	1.18e-35	1.85556	10.02	5.4	Helix-turn-helix domain	Homeo domain factor
129	motif_db/JASPAR/JASPAR2022_CORE_vertebrates_non-redundant_v2.meme	MA0680.2	Pax7	DWTAATCAATTAWNH	2.75e-35	1.53154	18.21	11.89	Helix-turn-helix domain	Paired box
130	motif_db/JASPAR/JASPAR2022_CORE_vertebrates_non-redundant_v2.meme	MA1607.1	Foxl2	DDWATGTAAACANN	2.96e-35	1.30139	36.53	28.07	Helix-turn-helix domain	Fork head / winged helix factors
131	motif_db/JASPAR/JASPAR2022_CORE_vertebrates_non-redundant_v2.meme	MA1608.1	Isl1	NNCCATTAGNN	3.81e-35	1.49038	20.15	13.52	Helix-turn-helix domain	Homeo domain factor
132	motif_db/JASPAR/JASPAR2022_CORE_vertebrates_non-redundant_v2.meme	MA1103.2	FOXK2	DDGTAAACANN	1.97e-34	1.31015	34.85	26.6	Helix-turn-helix domain	Fork head / winged helix factors
133	motif_db/JASPAR/JASPAR2022_CORE_vertebrates_non-redundant_v2.meme	MA0650.3	Hoxa13	NNCCAATAAAAN	7.3e-32	1.32091	31.9	24.15	Helix-turn-helix domain	Homeo domain factor
134	motif_db/JASPAR/JASPAR2022_CORE_vertebrates_non-redundant_v2.meme	MA0913.2	HOXD9	GYMATAAAAH	2.4e-31	1.42303	22.37	15.72	Helix-turn-helix domain	Homeo domain factor
135	motif_db/JASPAR/JASPAR2022_CORE_vertebrates_non-redundant_v2.meme	MA0481.3	FOXP1	NDGTAAACANH	9.7e-31	1.29082	35.02	27.13	Helix-turn-helix domain	Fork head / winged helix factors

### Sheet: Enriched_CHR
rank	motif_DB	motif_ID	motif_alt_ID	consensus	E-value	%TP/%FP	%TP	%FP	TF super class	TF class
1	motif_db/JASPAR/JASPAR2022_CORE_vertebrates_non-redundant_v2.meme	MA0808.1	TEAD3	RCATTCCW	9.97e-259	2.2538	41.47	18.4	Helix-turn-helix domain	TEA domain
2	motif_db/JASPAR/JASPAR2022_CORE_vertebrates_non-redundant_v2.meme	MA1121.1	TEAD2	NYACATTCCWNNS	3.01e-236	1.91511	50.08	26.15	Helix-turn-helix domain	TEA domain
3	motif_db/JASPAR/JASPAR2022_CORE_vertebrates_non-redundant_v2.meme	MA0809.2	TEAD4	NNACATTCCARN	1.88e-226	1.95632	47.03	24.04	Helix-turn-helix domain	TEA domain
4	motif_db/JASPAR/JASPAR2022_CORE_vertebrates_non-redundant_v2.meme	MA0090.3	TEAD1	NNACATTCCAGSN	3.81e-192	1.83554	47.1	25.66	Helix-turn-helix domain	TEA domain
5	motif_db/JASPAR/JASPAR2022_CORE_vertebrates_non-redundant_v2.meme	MA0083.3	SRF	TGMCCATATATGGKCA	3.83e-33	3.17164	4.25	1.34	alpha-Helices exposed by beta-structures	MADS box
6	motif_db/JASPAR/JASPAR2022_CORE_vertebrates_non-redundant_v2.meme	MA1992.1	Ikzf3	NNRCAGGAAGTGGVN	2.08e-32	1.40966	29.49	20.92	Zinc-coordinating DNA binding domains	C2H2 zinc finger
7	motif_db/JASPAR/JASPAR2022_CORE_vertebrates_non-redundant_v2.meme	MA0640.2	ELF3	NNCCACTTCCTGNT	2.38e-31	1.2002	59.35	49.45	Helix-turn-helix domain	Tryptophan cluster
