## Supplemental Table 4 for "Epigenetic restoration of differentiation competency via reversal of epiblast regionalisation"

### Sheet: Enriched_non_competent
rank	motif_ID	motif_alt_ID	consensus	E-value	%TP/%FP	TF class	TF family	%TP	%FP
1	MA1152.1	SOX15	CYWTTGTTHW	4.98e-157	1.32524	High-mobility group (HMG) domain factors	SOX-related	57.33	43.26
2	MA0142.1	Pou5f1::Sox2	CWTTGTYATGCAAAT	7.56e-153	1.5419	High-mobility group (HMG) domain factors	SOX-related	35.14	22.79
3	MA0084.1	SRY	NWWAACAAT	1.83e-130	1.31499	High-mobility group (HMG) domain factors	SOX-related	53.52	40.7
4	MA0868.2	SOX8	MGAACAATRG	3.73e-128	1.41225	High-mobility group (HMG) domain factors	SOX-related	41.28	29.23
5	MA0867.2	SOX4	RAACAAAGRV	5.91e-113	1.30641	High-mobility group (HMG) domain factors	SOX-related	50.78	38.87
6	MA0792.1	POU5F1B	TATGCWAAT	1.73e-109	1.41308	Helix-turn-helix domain	Homeo domain factor	37.15	26.29
7	MA0077.1	SOX9	CYATTGTTY	3.36e-108	1.46414	High-mobility group (HMG) domain factors	SOX-related	32.46	22.17
8	MA1498.2	HOXA7	SYMATTAV	3.59e-104	1.57821	Helix-turn-helix domain	Homeo domain factor	24.62	15.6
9	MA1497.1	HOXA6	BGYMATTANN	8.33e-103	1.58029	Helix-turn-helix domain	Homeo domain factor	24.21	15.32
10	MA0078.2	Sox17	NNAGAACAATGGNN	1.26e-101	1.45555	High-mobility group (HMG) domain factors	SOX-related	31.76	21.82
11	MA0876.1	BSX	SYVATTAV	2.52e-100	1.76947	Helix-turn-helix domain	Homeo domain factor	17.04	9.63
12	MA1500.1	HOXB6	BTAATKRC	1.31e-95	1.48325	Helix-turn-helix domain	Homeo domain factor	28.33	19.1
13	MA0479.1	FOXH1	BNSAATCCACA	3.50e-95	2.33602	Helix-turn-helix domain	Fork head / winged helix factors	8.69	3.72
14	MA1962.1	POU2F1::SOX2	MATTTRCATMACAATRG	6.38e-90	1.83529	Helix-turn-helix domain	Homeo domain factor	14.04	7.65
15	MA0903.1	HOXB3	NNYMATTARN	3.07e-89	1.41589	Helix-turn-helix domain	Homeo domain factor	32.07	22.65
16	MA0706.1	MEOX2	DSTAATTAWN	1.49e-86	1.43455	Helix-turn-helix domain	Homeo domain factor	29.81	20.78
17	MA0875.1	BARX1	VCMATTAV	5.77e-86	1.97719	Helix-turn-helix domain	Homeo domain factor	11.27	5.7
18	MA0514.2	Sox3	DNACAATGGNN	1.03e-85	1.37919	High-mobility group (HMG) domain factors	SOX-related	34.59	25.08
19	MA1505.1	HOXC8	KTAATTAM	3.47e-85	1.44461	Helix-turn-helix domain	Homeo domain factor	28.69	19.86
20	MA0143.4	SOX2	DNACAATGGNN	2.15e-84	1.48667	High-mobility group (HMG) domain factors	SOX-related	25.66	17.26
21	MA1115.1	POU5F1	WHATGCAAATN	5.25e-84	1.3021	Helix-turn-helix domain	Homeo domain factor	43.49	33.4
22	MA0887.1	EVX1	VVTAATTABS	1.66e-83	1.46409	Helix-turn-helix domain	Homeo domain factor	26.91	18.38
23	MA0723.2	VAX2	BYAATTAV	3.42e-83	1.53596	Helix-turn-helix domain	Homeo domain factor	22.64	14.74
24	MA0789.1	POU3F4	TATGCWAAT	6.33e-82	1.52394	Helix-turn-helix domain	Homeo domain factor	22.92	15.04
25	MA0888.1	EVX2	VVTAATTAVB	2.36e-80	1.47803	Helix-turn-helix domain	Homeo domain factor	25.23	17.07
26	MA0786.1	POU3F1	WTATGCWAATKW	1.22e-79	1.43619	Helix-turn-helix domain	Homeo domain factor	28.02	19.51
27	MA0902.2	HOXB2	SYAATTAS	7.78e-79	1.56183	Helix-turn-helix domain	Homeo domain factor	20.46	13.1
28	MA0879.2	DLX1	VYAATTAN	9.21e-79	1.68305	Helix-turn-helix domain	Homeo domain factor	16.09	9.56
29	MA1563.2	SOX18	AACAATDV	1.04e-78	1.34086	High-mobility group (HMG) domain factors	SOX-related	36.82	27.46
30	MA0893.2	GSX2	SYMATTAR	1.31e-78	1.5042	Helix-turn-helix domain	Homeo domain factor	23.27	15.47
31	MA0442.2	SOX10	NDAACAAAGVN	2.04e-78	1.46315	High-mobility group (HMG) domain factors	SOX-related	25.81	17.64
32	MA0699.1	LBX2	NCYAATTARN	4.75e-78	1.4252	Helix-turn-helix domain	Homeo domain factor	28.39	19.92
33	MA0705.1	Lhx8	CTAATTAV	3.09e-76	1.47805	Helix-turn-helix domain	Homeo domain factor	24.24	16.4
34	MA1120.1	SOX13	DVACAATGGNN	3.13e-75	1.71279	High-mobility group (HMG) domain factors	SOX-related	14.73	8.6
35	MA0642.2	EN2	VSYAATTA	3.43e-75	1.4367	Helix-turn-helix domain	Homeo domain factor	26.78	18.64
36	MA0480.2	Foxo1	NDGTAAACANN	3.10e-74	1.27702	Helix-turn-helix domain	Fork head / winged helix factors	44.07	34.51
37	MA0785.1	POU2F1	AWTATGCWAATK	6.06e-73	1.38198	Helix-turn-helix domain	Homeo domain factor	30.68	22.2
38	MA1502.1	HOXB8	GYMATTAM	5.05e-72	1.42336	Helix-turn-helix domain	Homeo domain factor	26.93	18.92
39	MA1489.1	FOXN3	GTAAACAA	1.03e-69	1.84833	Helix-turn-helix domain	Fork head / winged helix factors	11.09	6
40	MA1495.1	HOXA1	STAATTAS	1.44e-69	1.39001	Helix-turn-helix domain	Homeo domain factor	28.94	20.82
41	MA0850.1	FOXP3	RTAAACA	2.29e-69	1.27702	Helix-turn-helix domain	Fork head / winged helix factors	42.41	33.21
42	MA0787.1	POU3F2	WTATGCWAATKA	3.41e-68	1.42809	Helix-turn-helix domain	Homeo domain factor	25.52	17.87
43	MA0661.1	MEOX1	VSTAATTAHC	5.64e-68	1.48178	Helix-turn-helix domain	Homeo domain factor	21.96	14.82
44	MA0892.1	GSX1	NCYMATTAVN	1.54e-67	1.39888	Helix-turn-helix domain	Homeo domain factor	27.6	19.73
45	MA0910.2	HOXD8	GYMATTAM	4.02e-67	1.40659	Helix-turn-helix domain	Homeo domain factor	26.88	19.11
46	MA0890.1	GBX2	RSYAATTARN	1.85e-66	1.669	Helix-turn-helix domain	Homeo domain factor	14.32	8.58
47	MA0675.1	NKX6-2	NYMATTAA	2.08e-66	1.3578	Helix-turn-helix domain	Homeo domain factor	31.08	22.89
48	MA1103.2	FOXK2	DDGTAAACANN	2.72e-65	1.32011	Helix-turn-helix domain	Fork head / winged helix factors	34.93	26.46
49	MA1504.1	HOXC4	VTMATTAN	3.24e-65	1.38446	Helix-turn-helix domain	Homeo domain factor	28.16	20.34
50	MA0662.1	MIXL1	NBYAATTAVN	3.20e-64	1.34811	Helix-turn-helix domain	Homeo domain factor	31.33	23.24
51	MA0880.1	Dlx3	NYAATTAN	4.22e-64	1.65247	Helix-turn-helix domain	Homeo domain factor	14.36	8.69
52	MA0132.2	PDX1	VYAATTAR	6.31e-64	1.55914	Helix-turn-helix domain	Homeo domain factor	17.4	11.16
53	MA0717.1	RAX2	YYAATTAV	6.47e-64	1.35807	Helix-turn-helix domain	Homeo domain factor	30.19	22.23
54	MA0027.2	EN1	SYAATTAV	9.31e-64	1.51008	Helix-turn-helix domain	Homeo domain factor	19.48	12.9
55	MA0722.1	VAX1	YTAATTAH	9.69e-64	1.45679	Helix-turn-helix domain	Homeo domain factor	22.42	15.39
56	MA1496.1	HOXA4	RTMATTAV	5.29e-63	1.59738	Helix-turn-helix domain	Homeo domain factor	15.83	9.91
57	MA0881.1	Dlx4	VYAATTAN	7.79e-63	1.61047	Helix-turn-helix domain	Homeo domain factor	15.38	9.55
58	MA0033.2	FOXL1	RTAAACA	2.61e-62	1.47186	Helix-turn-helix domain	Fork head / winged helix factors	21.18	14.39
59	MA0708.2	MSX2	SCAATTAV	2.89e-62	1.82149	Helix-turn-helix domain	Homeo domain factor	10.51	5.77
60	MA0613.1	FOXG1	RTAAACAW	1.19e-60	1.85714	Helix-turn-helix domain	Fork head / winged helix factors	9.75	5.25
61	MA0709.1	Msx3	SCAATTAN	1.56e-60	1.84673	Helix-turn-helix domain	Homeo domain factor	9.88	5.35
62	MA1683.1	FOXA3	DWGTAAACANN	1.79e-60	1.31518	Helix-turn-helix domain	Fork head / winged helix factors	33.8	25.7
63	MA0157.3	Foxo3	NDGTAAACARNN	1.42e-59	1.27144	Helix-turn-helix domain	Fork head / winged helix factors	39.58	31.13
64	MA0087.2	Sox5	VRVAACAATGGNN	1.93e-59	1.35701	High-mobility group (HMG) domain factors	SOX-related	28.85	21.26
65	MA0481.3	FOXP1	NDGTAAACANH	3.79e-59	1.3028	Helix-turn-helix domain	Fork head / winged helix factors	34.85	26.75
66	MA1507.1	HOXD4	VTMATTAD	6.70e-59	1.49921	Helix-turn-helix domain	Homeo domain factor	18.86	12.58
67	MA0666.2	MSX1	SCAATTAR	2.34e-58	1.81004	Helix-turn-helix domain	Homeo domain factor	10.1	5.58
68	MA0125.1	Nobox	TAATTRSY	2.83e-58	1.72444	Helix-turn-helix domain	Homeo domain factor	11.64	6.75
69	MA0614.1	Foxj2	RTAAACAA	1.96e-57	1.58999	Helix-turn-helix domain	Fork head / winged helix factors	14.93	9.39
70	MA0882.1	DLX6	VYAATTAN	6.54e-57	1.69688	Helix-turn-helix domain	Homeo domain factor	11.98	7.06
71	MA1501.1	HOXB7	GGTAATTAVS	1.26e-56	1.76285	Helix-turn-helix domain	Homeo domain factor	10.63	6.03
72	MA0158.2	HOXA5	GYMATTAS	3.73e-56	1.67024	Helix-turn-helix domain	Homeo domain factor	12.46	7.46
73	MA0630.1	SHOX	HTAATTRR	8.28e-56	1.44567	Helix-turn-helix domain	Homeo domain factor	20.89	14.45
74	MA0721.1	UNCX	YYAATTAV	2.47e-55	1.35511	Helix-turn-helix domain	Homeo domain factor	27.59	20.36
75	MA0914.1	ISL2	GCAMTTAR	9.19e-54	1.54138	Helix-turn-helix domain	Homeo domain factor	15.83	10.27
76	MA0515.1	Sox6	CCWTTGTYYY	9.32e-54	1.26691	High-mobility group (HMG) domain factors	SOX-related	37.83	29.86
77	MA0042.2	FOXI1	GTAAACA	1.47e-53	8.85714	Helix-turn-helix domain	Fork head / winged helix factors	1.24	0.14
78	MA0627.2	POU2F3	NWTATGCAAATNH	1.85e-53	1.34256	Helix-turn-helix domain	Homeo domain factor	28.14	20.96
79	MA0704.1	Lhx4	YTAATTAR	7.87e-53	1.36699	Helix-turn-helix domain	Homeo domain factor	25.59	18.72
80	MA0848.1	FOXO4	GTAAACA	8.97e-53	1.66481	Helix-turn-helix domain	Fork head / winged helix factors	11.97	7.19
81	MA0894.1	HESX1	GHTAATTRRH	3.66e-52	1.68289	Helix-turn-helix domain	Homeo domain factor	11.41	6.78
82	MA0889.1	GBX1	VCYAATTASY	3.97e-52	1.50311	Helix-turn-helix domain	Homeo domain factor	16.91	11.25
83	MA0849.1	FOXO6	GTAAACA	1.28e-51	8.33333	Helix-turn-helix domain	Fork head / winged helix factors	1.25	0.15
84	MA0710.1	NOTO	NYTAATTAVN	5.73e-50	1.3965	Helix-turn-helix domain	Homeo domain factor	22.33	15.99
85	MA1606.1	Foxf1	DWRTAAACANN	6.02e-50	1.27923	Helix-turn-helix domain	Fork head / winged helix factors	34.36	26.86
86	MA1481.1	DRGX	YYAATTAN	2.85e-49	1.76164	Helix-turn-helix domain	Homeo domain factor	9.46	5.37
87	MA0718.1	RAX	RYYAATTARH	4.63e-49	1.41074	Helix-turn-helix domain	Homeo domain factor	21.02	14.9
88	MA0716.1	PRRX1	YYAATTAR	3.68e-48	1.50283	Helix-turn-helix domain	Homeo domain factor	15.93	10.6
89	MA1577.1	TLX2	BYAATTAR	7.06e-48	1.6891	Helix-turn-helix domain	Homeo domain factor	10.54	6.24
90	MA0674.1	NKX6-1	NTMATTAA	7.85e-48	1.32084	Helix-turn-helix domain	Homeo domain factor	28.2	21.35
91	MA0720.1	Shox2	YYAATTAR	2.05e-46	1.5256	Helix-turn-helix domain	Homeo domain factor	14.6	9.57
92	MA0725.1	VSX1	YTAATTAN	4.68e-46	1.33199	Helix-turn-helix domain	Homeo domain factor	26.36	19.79
93	MA0707.2	MNX1	VYRATTAK	4.97e-46	1.59079	Helix-turn-helix domain	Homeo domain factor	12.44	7.82
94	MA0852.2	FOXK1	NRDGTAAACAAGNN	6.86e-46	2.40223	Helix-turn-helix domain	Homeo domain factor	4.3	1.79
95	MA0886.1	EMX2	VBTAATTARB	7.81e-46	1.39812	Helix-turn-helix domain	Homeo domain factor	20.79	14.87
96	MA0811.1	TFAP2B	YGCCCBVRGGCA	1.79e-45	1.97297	Basic domain	Basic helix-span-helix factors (bHSH)	6.57	3.33
97	MA0904.2	HOXB5	STAATTAS	3.08e-45	1.90811	Helix-turn-helix domain	Homeo domain factor	7.06	3.7
98	MA0885.2	Dlx2	NDGCAATTAGNN	5.01e-43	1.39268	Helix-turn-helix domain	Homeo domain factor	20.18	14.49
99	MA0644.2	ESX1	YYAATTAN	5.64e-43	1.79372	Helix-turn-helix domain	Homeo domain factor	8	4.46
100	MA1499.1	HOXB4	RTMATTAR	3.17e-42	1.43724	Helix-turn-helix domain	Homeo domain factor	17.29	12.03
101	MA0654.1	ISX	YYAATTAR	3.72e-42	1.53559	Helix-turn-helix domain	Homeo domain factor	13.16	8.57
102	MA0593.1	FOXP2	RWGTAAACAVR	9.23e-42	2.01754	Helix-turn-helix domain	Fork head / winged helix factors	5.75	2.85
103	MA0788.1	POU3F3	WWTATGCWAATTW	9.25e-42	1.35499	Helix-turn-helix domain	Homeo domain factor	22.52	16.62
104	MA0524.2	TFAP2C	YGCCYBVRGGCA	1.17e-41	2.01748	Basic domain	Basic helix-span-helix factors (bHSH)	5.77	2.86
105	MA1519.1	LHX5	STAATTAV	2.05e-41	1.68206	Helix-turn-helix domain	Homeo domain factor	9.47	5.63
106	MA0612.2	EMX1	BTAATTAS	2.97e-41	1.53892	Helix-turn-helix domain	Homeo domain factor	12.85	8.35
107	MA1518.2	Lhx1	NNNTGCTAATTAGCANNN	7.90e-41	1.44107	Helix-turn-helix domain	Homeo domain factor	16.63	11.54
108	MA1476.2	Dlx5	NDGCAATTAGNN	4.76e-40	1.39777	Helix-turn-helix domain	Homeo domain factor	18.8	13.45
109	MA0003.4	TFAP2A	NNKGCCTCAGGCNN	8.19e-40	3.09639	Basic domain	Basic helix-span-helix factors (bHSH)	2.57	0.83
110	MA0869.2	Sox11	NRGAACAAAGVV	3.02e-39	1.37979	High-mobility group (HMG) domain factors	SOX-related	19.8	14.35
111	MA0634.1	ALX3	YYYAATTANV	5.40e-39	1.27381	Helix-turn-helix domain	Homeo domain factor	29.96	23.52
112	MA0047.3	FOXA2	RWGTAAACANN	3.68e-37	1.26726	Helix-turn-helix domain	Fork head / winged helix factors	29.92	23.61
113	MA0701.2	LHX9	CYAATTAR	6.51e-37	1.45127	Helix-turn-helix domain	Homeo domain factor	14.89	10.26
114	MA0896.1	Hmx1	VSVAGCAATTAAWGVDB	8.13e-37	1.64235	Helix-turn-helix domain	Homeo domain factor	9.23	5.62
115	MA1607.1	Foxl2	DDWATGTAAACANN	1.05e-36	1.23536	Helix-turn-helix domain	Fork head / winged helix factors	34.59	28
116	MA0031.1	FOXD1	GTAAACAW	1.63e-36	1.39043	Helix-turn-helix domain	Fork head / winged helix factors	18.02	12.96
117	MA0912.2	HOXD3	CTAATTAC	3.08e-36	1.40262	Helix-turn-helix domain	Homeo domain factor	17.14	12.22
118	MA0618.1	LBX1	TTAATTAG	3.09e-36	1.32803	Helix-turn-helix domain	Homeo domain factor	22.55	16.98
119	MA0148.4	FOXA1	WWGTAAACATNN	4.16e-36	1.26243	Helix-turn-helix domain	Fork head / winged helix factors	29.97	23.74
120	MA1608.1	Isl1	NNCCATTAGNN	2.26e-35	1.36538	Helix-turn-helix domain	Homeo domain factor	19.17	14.04
121	MA0812.1	TFAP2B	HGCCTSAGGCD	3.76e-34	1.7659	Basic domain	Basic helix-span-helix factors (bHSH)	6.94	3.93
122	MA0658.1	LHX6	RCTAATTARY	4.93e-34	1.39715	Helix-turn-helix domain	Homeo domain factor	16.64	11.91
123	MA0635.1	BARHL2	VHTAAAYGRT	4.93e-33	1.35714	Helix-turn-helix domain	Homeo domain factor	18.81	13.86
124	MA0900.2	HOXA2	STAATTAS	7.58e-33	2.14894	Helix-turn-helix domain	Homeo domain factor	4.04	1.88
125	MA0726.1	VSX2	CTAATTAN	9.29e-33	1.31807	Helix-turn-helix domain	Homeo domain factor	21.88	16.6
126	MA0724.1	VENTX	AMCGATTAR	1.19e-32	1.41047	Helix-turn-helix domain	Homeo domain factor	15.36	10.89
127	MA0700.2	LHX2	DDCCAATTADN	2.45e-31	1.54476	Helix-turn-helix domain	Homeo domain factor	10.18	6.59
128	MA0075.3	PRRX2	CTAATTAN	6.50e-31	1.46953	Helix-turn-helix domain	Homeo domain factor	12.3	8.37

### Sheet: Enriched_competent
rank	motif_DB	motif_ID	motif_alt_ID	%TP/%FP	TF class	TF family	consensus	E-value	%TP	%FP
1	motif_db/JASPAR/JASPAR2022_CORE_vertebrates_non-redundant_v2.meme	MA1723.1	PRDM9	1.49193	Zinc-coordinating DNA-binding domains	C2H2 zinc finger factors	RGDGGGVAGGGRGGVRRMARVARR	4.86e-63	34.21	22.93
2	motif_db/JASPAR/JASPAR2022_CORE_vertebrates_non-redundant_v2.meme	MA1630.2	ZNF281	1.42228	Zinc-coordinating DNA-binding domains	C2H2 zinc finger factors	GGGGGAGGGGVV	1.92e-60	39.07	27.47
3	motif_db/JASPAR/JASPAR2022_CORE_vertebrates_non-redundant_v2.meme	MA0753.2	ZNF740	1.49951	Zinc-coordinating DNA-binding domains	C2H2 zinc finger factors	CYRCCCCCCCCAC	1.73e-54	30.35	20.24
4	motif_db/JASPAR/JASPAR2022_CORE_vertebrates_non-redundant_v2.meme	MA1653.1	ZNF148	1.35599	Zinc-coordinating DNA-binding domains	C2H2 zinc finger factors	YBCCCCTCCCCC	3.75e-51	42.09	31.04
5	motif_db/JASPAR/JASPAR2022_CORE_vertebrates_non-redundant_v2.meme	MA0528.2	ZNF263	1.30799	Zinc-coordinating DNA-binding domains	C2H2 zinc finger factors	VNGGGGAGGASG	3.73e-50	47.99	36.69
6	motif_db/JASPAR/JASPAR2022_CORE_vertebrates_non-redundant_v2.meme	MA0808.1	TEAD3	1.45729	Helix-turn-helix domain	Tea domain factors	RCATTCCW	3.75e-48	30.88	21.19
7	motif_db/JASPAR/JASPAR2022_CORE_vertebrates_non-redundant_v2.meme	MA1627.1	Wt1	1.35797	Zinc-coordinating DNA-binding domains	C2H2 zinc finger factors	YBCCTCCCCCACVB	4.34e-45	38.77	28.55
8	motif_db/JASPAR/JASPAR2022_CORE_vertebrates_non-redundant_v2.meme	MA1965.1	SP5	1.75351	Zinc-coordinating DNA-binding domains	C2H2 zinc finger factors	CBCCTCCCHS	1.68e-44	16.22	9.25
9	motif_db/JASPAR/JASPAR2022_CORE_vertebrates_non-redundant_v2.meme	MA1121.1	TEAD2	1.38886	Helix-turn-helix domain	Tea domain factors	NYACATTCCWNNS	8.88e-39	32.18	23.17
10	motif_db/JASPAR/JASPAR2022_CORE_vertebrates_non-redundant_v2.meme	MA0809.2	TEAD4	1.34094	Helix-turn-helix domain	Tea domain factors	NNACATTCCARN	2.17e-35	35.28	26.31
11	motif_db/JASPAR/JASPAR2022_CORE_vertebrates_non-redundant_v2.meme	MA1578.1	VEZF1	1.42827	Zinc-coordinating DNA-binding domains	C2H2 zinc finger factors	CCCCCCMYDH	4.66e-35	26.78	18.75
12	motif_db/JASPAR/JASPAR2022_CORE_vertebrates_non-redundant_v2.meme	MA0471.2	E2F6	1.25991	Helix-turn-helix domain	Fork head / winged helix factors	VVDGGCGGGAAVV	1.31e-34	46.39	36.82
13	motif_db/JASPAR/JASPAR2022_CORE_vertebrates_non-redundant_v2.meme	MA1981.1	ZNF530	1.37176	Zinc-coordinating DNA-binding domains	C2H2 zinc finger factors	GMARGGMRAGGGGCRGSV	3.26e-34	31.18	22.73
14	motif_db/JASPAR/JASPAR2022_CORE_vertebrates_non-redundant_v2.meme	MA1961.1	PATZ1	1.29282	Zinc-coordinating DNA-binding domains	C2H2 zinc finger factors	SSGGGGMGGGGS	5.09e-33	40	30.94
15	motif_db/JASPAR/JASPAR2022_CORE_vertebrates_non-redundant_v2.meme	MA1987.1	ZNF701	1.31891	Zinc-coordinating DNA-binding domains	C2H2 zinc finger factors	GAGCACYAARGGGGGRADDDD	1.87e-31	35.36	26.81
